# A curated human lactylome and protein language model framework enable accurate prediction and reveal local determinants of lysine lactylation

**DOI:** 10.64898/2026.07.28.741267

**Authors:** Zhengda Li, Youcheng Huang, Guangyao Shan, Di Zuo, Junhe Zhang, Yuqiang Du, Dejun Zeng, Xiliang Wang, Liang Chen, Hong Fan, Guangyu Yao

## Abstract

Lysine lactylation is a dynamic post-translational modification that can alter protein function and has been implicated in diverse physiological and pathological processes. Accurate identification of lactylation sites is therefore important for defining its regulatory landscape and for generating testable hypotheses about lactylation-associated mechanisms. Here, we introduce CLEAR-Lactyl and AttentionKla. CLEAR-Lactyl is a curated benchmark dataset of human lysine lactylation comprising 16,604 positive sites. AttentionKla is a deep learning framework trained on CLEAR-Lactyl that employs a pre-trained protein language model fine-tuned with LoRA; it significantly outperforms existing tools, and the factors contributing to its performance gain have been dissected through comprehensive ablation studies. Its utility in predicting novel lactylation sites and in sequence-directed modulation of lactylation levels has been experimentally validated in cellular assays. Together, CLEAR-Lactyl and AttentionKla provide a powerful platform for lysine lactylation research and offer an extensible framework for the precise modulation of other post-translational modifications.
