## Supplementary material for "A curated human lactylome and protein language model framework enable accurate prediction and reveal local determinants of lysine lactylation": Source Data Figure3

### Sheet: Figure3A
Model	ROC_AUC	PRC_AUC	Accuracy	Sensitivity	Specificity	Precision	F1_Score	MCC	Optimal_Threshold	TP	TN	FP	FN
AttentionKla_nopad	0.8754	0.863	0.7985	0.8498	0.7508	0.7605	0.8026	0.602	0.4406	1273	1208	401	225
PBertKla	0.6758	0.6426	0.62	0.7437	0.5035	0.5854	0.6551	0.254	0.5125	1114	800	789	384
DeepKla	0.5382	0.492	0.5468	0.5648	0.5299	0.5311	0.5474	0.0947	0.0288	846	842	747	652

### Sheet: Figure3B
Model	ROC_AUC	PRC_AUC	Accuracy	Sensitivity	Specificity	Precision	F1_Score	MCC	Optimal_Threshold	TP	TN	FP	FN
AttentionKla_nopad	0.8639	0.8388	0.7791	0.7882	0.7716	0.7403	0.7635	0.5576	0.4671	1388	1645	487	373
PBertKla	0.6684	0.5882	0.617	0.707	0.5427	0.5608	0.6255	0.251	0.5111	1245	1157	975	516
DeepKla	0.609	0.507	0.5975	0.5554	0.6323	0.5551	0.5552	0.1876	0.0567	978	1348	784	783

### Sheet: Figure3D
Model	ROC_AUC	PRC_AUC	Accuracy	Sensitivity	Specificity	Precision	F1_Score	MCC	Optimal_Threshold	TP	TN	FP	FN
AttentionKla	0.864	0.8602	0.7832	0.847	0.7194	0.7511	0.7961	0.5711	0.4921	1406	1195	466	254
AutoKla	0.6905	0.6504	0.6474	0.6819	0.6129	0.6377	0.6591	0.2955	0.0241	1132	1018	643	528

### Sheet: Figure3E
Model	ROC_AUC	PRC_AUC	Accuracy	Sensitivity	Specificity	Precision	F1_Score	MCC	Optimal_Threshold	TP	TN	FP	FN
AttentionKla	0.8915	0.8854	0.812	0.8301	0.7939	0.8011	0.8154	0.6244	0.545	1837	1757	456	376
AutoKla	0.7075	0.6885	0.6672	0.6878	0.6466	0.6606	0.6739	0.3347	0.0227	1522	1431	782	691

### Sheet: Figure3G
data_type	category	count	percentage
Pie Chart	Level 1: experimental identification	18191	6.67
Pie Chart	Level 2: positive prediction (FPR < 5%)	32029	11.74
Pie Chart	Level 3: positive prediction (score > 0.5)	222679	81.6
Bar Chart	Negative prediction (score < 0.5)	386024	58.58
Bar Chart	Positive prediction	272899	41.42
Total	All sites	658923	100

### Sheet: Figure3H
Species	Model	Metric	AUROC	Standardized_Value	Relative_Level
Candida	AttentionKla	AUROC	0.744656	0.868738	High
Candida	AttentionKla	Accuracy	0.689757	1	High
Candida	AttentionKla	AUPRC	0.691608	0.721255	High
Candida	AttentionKla	F1	0.714861	0.650886	High
Candida	AttentionKla	Recall	0.781039	0.472242	Median
Candida	AttentionKla	Precision	0.659021	1	High
Candida	AutoKla	AUROC	0.646992	-0.643336	Low
Candida	AutoKla	Accuracy	0.559631	-0.93708	Low
Candida	AutoKla	AUPRC	0.596577	-0.720864	Low
Candida	AutoKla	F1	0.50087	-0.716263	Low
Candida	AutoKla	Recall	0.443746	-0.890555	Low
Candida	AutoKla	Precision	0.574874	-0.568922	Low
Candida	AutoKla-ourtrain	AUROC	0.730397	0.647975	High
Candida	AutoKla-ourtrain	Accuracy	0.676847	0.836868	High
Candida	AutoKla-ourtrain	AUPRC	0.673182	0.441636	Median
Candida	AutoKla-ourtrain	F1	0.693428	0.513958	High
Candida	AutoKla-ourtrain	Recall	0.733981	0.282106	Median
Candida	AutoKla-ourtrain	Precision	0.657122	1	High
Candida	DeepKla	AUROC	0.562339	-1	Low
Candida	DeepKla	Accuracy	0.513792	-1	Low
Candida	DeepKla	AUPRC	0.516347	-1	Low
Candida	DeepKla	F1	0.300352	-1	Low
Candida	DeepKla	Recall	0.209595	-1	Low
Candida	DeepKla	Precision	0.529734	-1	Low
Candida	DeepKla-ourtrain	AUROC	0.721193	0.505471	High
Candida	DeepKla-ourtrain	Accuracy	0.667008	0.687963	High
Candida	DeepKla-ourtrain	AUPRC	0.668999	0.378158	Median
Candida	DeepKla-ourtrain	F1	0.686008	0.466554	Median
Candida	DeepKla-ourtrain	Recall	0.730554	0.268261	Median
Candida	DeepKla-ourtrain	Precision	0.646583	0.828095	High
Candida	PBertKla	AUROC	0.688145	-0.00618513	Median
Candida	PBertKla	Accuracy	0.599841	-0.32855	Median
Candida	PBertKla	AUPRC	0.658114	0.212972	Median
Candida	PBertKla	F1	0.688728	0.483926	Median
Candida	PBertKla	Recall	0.889092	0.908818	High
Candida	PBertKla	Precision	0.562062	-0.818522	Low
Candida	PBertKla-ourtrain	AUROC	0.726092	0.581324	High
Candida	PBertKla-ourtrain	Accuracy	0.643974	0.33937	Median
Candida	PBertKla-ourtrain	AUPRC	0.703731	0.905222	High
Candida	PBertKla-ourtrain	F1	0.706627	0.59828	High
Candida	PBertKla-ourtrain	Recall	0.861108	0.795751	High
Candida	PBertKla-ourtrain	Precision	0.599142	-0.0961481	Median
Mouse	AttentionKla	AUROC	0.770192	1	High
Mouse	AttentionKla	Accuracy	0.705354	1	High
Mouse	AttentionKla	AUPRC	0.717895	1	High
Mouse	AttentionKla	F1	0.734889	0.715521	High
Mouse	AttentionKla	Recall	0.838225	0.598976	High
Mouse	AttentionKla	Precision	0.654235	1	High
Mouse	AutoKla	AUROC	0.601961	-1	Low
Mouse	AutoKla	Accuracy	0.550382	-1	Low
Mouse	AutoKla	AUPRC	0.543183	-1	Low
Mouse	AutoKla	F1	0.48554	-0.746207	Low
Mouse	AutoKla	Recall	0.435495	-0.924281	Low
Mouse	AutoKla	Precision	0.548581	-0.714905	Low
Mouse	AutoKla-ourtrain	AUROC	0.744092	0.723071	High
Mouse	AutoKla-ourtrain	Accuracy	0.688394	0.862074	High
Mouse	AutoKla-ourtrain	AUPRC	0.682719	0.637217	High
Mouse	AutoKla-ourtrain	F1	0.713543	0.590387	High
Mouse	AutoKla-ourtrain	Recall	0.796587	0.441486	Median
Mouse	AutoKla-ourtrain	Precision	0.646179	0.941938	High
Mouse	DeepKla	AUROC	0.547433	-1	Low
Mouse	DeepKla	Accuracy	0.510143	-1	Low
Mouse	DeepKla	AUPRC	0.495999	-1	Low
Mouse	DeepKla	F1	0.276167	-1	Low
Mouse	DeepKla	Recall	0.191809	-1	Low
Mouse	DeepKla	Precision	0.492982	-1	Low
Mouse	DeepKla-ourtrain	AUROC	0.714164	0.352265	Median
Mouse	DeepKla-ourtrain	Accuracy	0.655471	0.411076	Median
Mouse	DeepKla-ourtrain	AUPRC	0.655226	0.29746	Median
Mouse	DeepKla-ourtrain	F1	0.67746	0.378858	Median
Mouse	DeepKla-ourtrain	Recall	0.742662	0.237525	Median
Mouse	DeepKla-ourtrain	Precision	0.622782	0.544738	High
Mouse	PBertKla	AUROC	0.69883	0.162279	Median
Mouse	PBertKla	Accuracy	0.605596	-0.272126	Median
Mouse	PBertKla	AUPRC	0.643188	0.148685	Median
Mouse	PBertKla	F1	0.690052	0.452679	Median
Mouse	PBertKla	Recall	0.899659	0.831337	High
Mouse	PBertKla	Precision	0.55966	-0.526826	Low
Mouse	PBertKla-ourtrain	AUROC	0.723451	0.467333	Median
Mouse	PBertKla-ourtrain	Accuracy	0.662891	0.512731	High
Mouse	PBertKla-ourtrain	AUPRC	0.679883	0.602163	High
Mouse	PBertKla-ourtrain	F1	0.712173	0.582354	High
Mouse	PBertKla-ourtrain	Recall	0.854608	0.660938	High
Mouse	PBertKla-ourtrain	Precision	0.610434	0.335116	Median
Salmonella	AttentionKla	AUROC	0.731186	0.933899	High
Salmonella	AttentionKla	Accuracy	0.655251	0.891468	High
Salmonella	AttentionKla	AUPRC	0.650834	0.760967	High
Salmonella	AttentionKla	F1	0.727928	0.677932	High
Salmonella	AttentionKla	Recall	0.930876	0.6448	High
Salmonella	AttentionKla	Precision	0.597633	0.497587	Median
Salmonella	AutoKla	AUROC	0.664074	-0.145394	Median
Salmonella	AutoKla	Accuracy	0.575342	-0.371016	Median
Salmonella	AutoKla	AUPRC	0.611243	-0.0651775	Median
Salmonella	AutoKla	F1	0.520619	-0.575713	Low
Salmonella	AutoKla	Recall	0.465438	-0.91641	Low
Salmonella	AutoKla	Precision	0.590643	0.324044	Median
Salmonella	AutoKla-ourtrain	AUROC	0.743927	1	High
Salmonella	AutoKla-ourtrain	Accuracy	0.687215	1	High
Salmonella	AutoKla-ourtrain	AUPRC	0.666767	1	High
Salmonella	AutoKla-ourtrain	F1	0.736031	0.726932	High
Salmonella	AutoKla-ourtrain	Recall	0.880184	0.474767	Median
Salmonella	AutoKla-ourtrain	Precision	0.63245	1	High
Salmonella	DeepKla	AUROC	0.567467	-1	Low
Salmonella	DeepKla	Accuracy	0.525114	-1	Low
Salmonella	DeepKla	AUPRC	0.523861	-1	Low
Salmonella	DeepKla	F1	0.277778	-1	Low
Salmonella	DeepKla	Recall	0.184332	-1	Low
Salmonella	DeepKla	Precision	0.56338	-0.352834	Median
Salmonella	DeepKla-ourtrain	AUROC	0.693517	0.328106	Median
Salmonella	DeepKla-ourtrain	Accuracy	0.641553	0.675043	High
Salmonella	DeepKla-ourtrain	AUPRC	0.622201	0.163489	Median
Salmonella	DeepKla-ourtrain	F1	0.691552	0.457959	Median
Salmonella	DeepKla-ourtrain	Recall	0.81106	0.242904	Median
Salmonella	DeepKla-ourtrain	Precision	0.60274	0.624372	High
Salmonella	PBertKla	AUROC	0.620076	-0.852962	Low
Salmonella	PBertKla	Accuracy	0.52968	-1	Low
Salmonella	PBertKla	AUPRC	0.586028	-0.591347	Low
Salmonella	PBertKla	F1	0.669872	0.326854	Median
Salmonella	PBertKla	Recall	0.963134	0.753002	High
Salmonella	PBertKla	Precision	0.513514	-1	Low
Salmonella	PBertKla-ourtrain	AUROC	0.691557	0.296585	Median
Salmonella	PBertKla-ourtrain	Accuracy	0.577626	-0.334945	Median
Salmonella	PBertKla-ourtrain	AUPRC	0.639632	0.527209	High
Salmonella	PBertKla-ourtrain	F1	0.686971	0.430258	Median
Salmonella	PBertKla-ourtrain	Recall	0.935484	0.660257	High
Salmonella	PBertKla-ourtrain	Precision	0.542781	-0.864274	Low
Toxoplasma	AttentionKla	AUROC	0.760034	1	High
Toxoplasma	AttentionKla	Accuracy	0.682196	1	High
Toxoplasma	AttentionKla	AUPRC	0.67256	1	High
Toxoplasma	AttentionKla	F1	0.717316	0.798523	High
Toxoplasma	AttentionKla	Recall	0.886585	0.739568	High
Toxoplasma	AttentionKla	Precision	0.60232	1	High
Toxoplasma	AutoKla	AUROC	0.601139	-0.869132	Low
Toxoplasma	AutoKla	Accuracy	0.54132	-1	Low
Toxoplasma	AutoKla	AUPRC	0.517359	-0.913315	Low
Toxoplasma	AutoKla	F1	0.461238	-0.800365	Low
Toxoplasma	AutoKla	Recall	0.431707	-0.961764	Low
Toxoplasma	AutoKla	Precision	0.495105	-1	Low
Toxoplasma	AutoKla-ourtrain	AUROC	0.747261	0.936551	High
Toxoplasma	AutoKla-ourtrain	Accuracy	0.673322	1	High
Toxoplasma	AutoKla-ourtrain	AUPRC	0.657995	0.875585	High
Toxoplasma	AutoKla-ourtrain	F1	0.697172	0.672749	High
Toxoplasma	AutoKla-ourtrain	Recall	0.826829	0.516069	High
Toxoplasma	AutoKla-ourtrain	Precision	0.602667	1	High
Toxoplasma	DeepKla	AUROC	0.553198	-1	Low
Toxoplasma	DeepKla	Accuracy	0.542429	-1	Low
Toxoplasma	DeepKla	AUPRC	0.475738	-1	Low
Toxoplasma	DeepKla	F1	0.281984	-1	Low
Toxoplasma	DeepKla	Recall	0.197561	-1	Low
Toxoplasma	DeepKla	Precision	0.492401	-1	Low
Toxoplasma	DeepKla-ourtrain	AUROC	0.721222	0.61477	High
Toxoplasma	DeepKla-ourtrain	Accuracy	0.654465	0.745255	High
Toxoplasma	DeepKla-ourtrain	AUPRC	0.639543	0.640874	High
Toxoplasma	DeepKla-ourtrain	F1	0.672622	0.519465	High
Toxoplasma	DeepKla-ourtrain	Recall	0.780488	0.342743	Median
Toxoplasma	DeepKla-ourtrain	Precision	0.590951	0.861557	High
Toxoplasma	PBertKla	AUROC	0.614179	-0.708	Low
Toxoplasma	PBertKla	Accuracy	0.554631	-0.849009	Low
Toxoplasma	PBertKla	AUPRC	0.532094	-0.725888	Low
Toxoplasma	PBertKla	F1	0.622828	0.20856	Median
Toxoplasma	PBertKla	Recall	0.808537	0.44765	Median
Toxoplasma	PBertKla	Precision	0.506494	-0.803113	Low
Toxoplasma	PBertKla-ourtrain	AUROC	0.703274	0.392982	Median
Toxoplasma	PBertKla-ourtrain	Accuracy	0.606212	-0.0253058	Median
Toxoplasma	PBertKla-ourtrain	AUPRC	0.628832	0.504632	High
Toxoplasma	PBertKla-ourtrain	F1	0.672811	0.520644	High
Toxoplasma	PBertKla-ourtrain	Recall	0.890244	0.753252	High
Toxoplasma	PBertKla-ourtrain	Precision	0.540741	-0.128095	Median
