## Supplementary material for "A curated human lactylome and protein language model framework enable accurate prediction and reveal local determinants of lysine lactylation": Source Data Figure4

### Sheet: Figure4A
Model	ROC_AUC	PRC_AUC	Accuracy	Sensitivity	Specificity	Precision	F1_Score	MCC	Optimal_Threshold	TP	TN	FP	FN
Lora	0.8915	0.8854	0.812	0.8301	0.7939	0.8011	0.8154	0.6244	0.545	1837	1757	456	376
Fine tune	0.8661	0.8629	0.779	0.7695	0.7885	0.7844	0.7769	0.5582	0.4597	1703	1745	468	510
Single tune	0.7543	0.7496	0.6884	0.6299	0.7469	0.7134	0.6691	0.3795	0.5508	1394	1653	560	819

### Sheet: Figure4B
Model	ROC_AUC	PRC_AUC	Accuracy	Sensitivity	Specificity	Precision	F1_Score	MCC	Optimal_Threshold	TP	TN	FP	FN
650M	0.8915	0.8854	0.812	0.8301	0.7939	0.8011	0.8154	0.6244	0.5453	1837	1757	456	376
3B	0.848	0.8512	0.7594	0.7655	0.7533	0.7562	0.7608	0.5188	0.4689	1694	1667	546	519
150M	0.8237	0.8324	0.7327	0.6435	0.822	0.7833	0.7065	0.473	0.5224	1424	1819	394	789

### Sheet: Figure4C
Training_Scale	sample_size	mcc	auroc	auprc	f1	accuracy	precision	recall	specificity
0.2	6174	0.3518	0.7466	0.7259	0.6711	0.6758	0.6811	0.6614	0.6903
0.4	12348	0.4095	0.7812	0.7643	0.7153	0.7041	0.6892	0.7435	0.6647
0.6	18522	0.4203	0.7892	0.7709	0.7111	0.7101	0.7087	0.7135	0.7068
0.8	24696	0.4657	0.8066	0.788	0.7516	0.729	0.7238	0.8198	0.6382
1	30870	0.471	0.8653	0.8344	0.787	0.7455	0.7329	0.7411	0.73

### Sheet: Figure4D
Model	ROC_AUC	PRC_AUC	Accuracy	Sensitivity	Specificity	Precision	F1_Score	MCC	Optimal_Threshold	TP	TN	FP	FN
Our Dataset	0.8511	0.8551	0.7657	0.7488	0.7826	0.775	0.7617	0.5317	0.5465	1657	1732	481	556
Original	0.7075	0.6885	0.6672	0.6878	0.6466	0.6606	0.6739	0.3347	0.0227	1522	1431	782	691

### Sheet: Figure4E
Model	ROC_AUC	PRC_AUC	Accuracy	Sensitivity	Specificity	Precision	F1_Score	MCC	Optimal_Threshold	TP	TN	FP	FN
Our Dataset	0.7787	0.7355	0.7059	0.7036	0.7078	0.6654	0.684	0.4099	0.5159	1239	1509	623	522
Original	0.609	0.507	0.5975	0.5554	0.6323	0.5551	0.5552	0.1876	0.0567	978	1348	784	783

### Sheet: Figure4F
Model	ROC_AUC	PRC_AUC	Accuracy	Sensitivity	Specificity	Precision	F1_Score	MCC	Optimal_Threshold	TP	TN	FP	FN
CLEAR-Lactyl	0.769	0.74	0.7026	0.7483	0.6595	0.6745	0.7095	0.4089	0.6363	1121	1048	541	377
Original	0.6684	0.5882	0.617	0.707	0.5427	0.5608	0.6255	0.251	0.5111	1245	1157	975	516

### Sheet: Figure4G
Model	ROC_AUC	PRC_AUC	Accuracy	Sensitivity	Specificity	Precision	F1_Score	MCC	Optimal_Threshold	TP	TN	FP	FN
AttentionKla	0.8915	0.8854	0.812	0.8301	0.7939	0.8011	0.8154	0.6244	0.5453	1837	1757	456	376
No <pad>	0.8247	0.8284	0.7488	0.7262	0.7714	0.7605	0.7429	0.498	0.4671	1607	1707	506	606

### Sheet: Figure4H
Model	ROC_AUC	PRC_AUC	Accuracy	Sensitivity	Specificity	Precision	F1_Score	MCC	Optimal_Threshold	TP	TN	FP	FN
AttentionKla	0.8523	0.8226	0.7691	0.77	0.7683	0.733	0.751	0.5365	0.4793	1356	1638	494	405
No <pad>	0.8639	0.8388	0.7791	0.7882	0.7716	0.7403	0.7635	0.5576	0.4671	1388	1645	487	373

### Sheet: Figure4I
Model	ROC_AUC	PRC_AUC	Accuracy	Sensitivity	Specificity	Precision	F1_Score	MCC	Optimal_Threshold	TP	TN	FP	FN
AttentionKla	0.8697	0.9617	0.8105	0.8075	0.8272	0.9631	0.8785	0.5027	0.7652	365	67	14	87
No <pad>	0.6863	0.9144	0.6492	0.6504	0.642	0.9102	0.7587	0.2148	0.2466	294	52	29	158
