## Supplementary material for "A curated human lactylome and protein language model framework enable accurate prediction and reveal local determinants of lysine lactylation": Source Data FigureS1

### Sheet: FigureS1A
source_data_acidic_ratio			source_data_hydrophobic_ratio			source_data_neg_charge_count			source_data_net_charge
metric	value		metric	value		metric	value		metric	value
Negative Samples - N	16604		Negative Samples - N	16604		Negative Samples - N	16604		Negative Samples - N	16604
Negative Samples - Mean	0.138047		Negative Samples - Mean	0.347814		Negative Samples - Mean	6.99018		Negative Samples - Mean	1.6075
Negative Samples - SD	0.0658346		Negative Samples - SD	0.0914878		Negative Samples - SD	3.34666		Negative Samples - SD	4.59967
Negative Samples - Min	0		Negative Samples - Min	0		Negative Samples - Min	0		Negative Samples - Min	-23
Negative Samples - Q1	0.0980392		Negative Samples - Q1	0.294118		Negative Samples - Q1	5		Negative Samples - Q1	-1
Negative Samples - Median	0.137255		Negative Samples - Median	0.352941		Negative Samples - Median	7		Negative Samples - Median	2
Negative Samples - Q3	0.176471		Negative Samples - Q3	0.411765		Negative Samples - Q3	9		Negative Samples - Q3	4
Negative Samples - Max	0.65		Negative Samples - Max	0.72549		Negative Samples - Max	29		Negative Samples - Max	28
Negative Samples - Peak_X	0.11751		Negative Samples - Peak_X	0.371284		Negative Samples - Peak_X	6.01427		Negative Samples - Peak_X	1.07641
Negative Samples - Peak_Density	7.64134		Negative Samples - Peak_Density	4.67725		Negative Samples - Peak_Density	0.151889		Negative Samples - Peak_Density	0.101389
Positive Samples - N	16604		Positive Samples - N	16604		Positive Samples - N	16604		Positive Samples - N	16604
Positive Samples - Mean	0.130297		Positive Samples - Mean	0.340026		Positive Samples - Mean	6.52397		Positive Samples - Mean	2.69513
Positive Samples - SD	0.0618222		Positive Samples - SD	0.0857783		Positive Samples - SD	3.13705		Positive Samples - SD	4.09818
Positive Samples - Min	0		Positive Samples - Min	0.0196078		Positive Samples - Min	0		Positive Samples - Min	-21
Positive Samples - Q1	0.0909091		Positive Samples - Q1	0.275647		Positive Samples - Q1	4		Positive Samples - Q1	0
Positive Samples - Median	0.117647		Positive Samples - Median	0.352941		Positive Samples - Median	6		Positive Samples - Median	3
Positive Samples - Q3	0.156863		Positive Samples - Q3	0.392157		Positive Samples - Q3	8		Positive Samples - Q3	5
Positive Samples - Max	0.631579		Positive Samples - Max	0.686275		Positive Samples - Max	29		Positive Samples - Max	25
Positive Samples - Peak_X	0.117256		Positive Samples - Peak_X	0.372306		Positive Samples - Peak_X	6.01427		Positive Samples - Peak_X	3.0045
Positive Samples - Peak_Density	8.85909		Positive Samples - Peak_Density	4.67257		Positive Samples - Peak_Density	0.154563		Positive Samples - Peak_Density	0.10977
Mean difference (Positive - Negative)	-0.00774977		Mean difference (Positive - Negative)	-0.00778865		Mean difference (Positive - Negative)	-0.466213		Mean difference (Positive - Negative)	1.08763
Median difference (Positive - Negative)	-0.0196078		Median difference (Positive - Negative)	4.70588e-10		Median difference (Positive - Negative)	-1		Median difference (Positive - Negative)	1

### Sheet: FigureS1B
Motif_ID	Pattern	P_value	Count	Background_Hits	Foreground_Frequency	Background_Frequency	FoldChange	LogP	Positive_Total	Negative_Total	Coverage_in_Positive_Percent	Coverage_in_Negative_Percent
Motif_4	.....K.KK.K..........	5.6923e-08	22	116	0.00132514	0.00084734	1.56388	7.24471	16602	136899	0.132514	0.084734
Motif_3	.....K.KKKK..........	2.33349e-06	6	25	0.000361402	0.000182616	1.97902	5.63199	16602	136899	0.0361402	0.0182616
Motif_2	......KKKKK..........	8.69226e-06	7	26	0.000421636	0.000189921	2.22006	5.06087	16602	136899	0.0421636	0.0189921
Motif_5	......KK.KK..........	1.2209e-16	30	84	0.00180701	0.000613591	2.94498	15.9133	16602	136899	0.180701	0.0613591
Motif_1	.....KKKK.K..........	3.82494e-10	13	36	0.000783038	0.000262968	2.9777	9.41737	16602	136899	0.0783038	0.0262968
Motif_8	.......K.KK..........	5.19928e-24	103	241	0.00620407	0.00176042	3.5242	23.2841	16602	136899	0.620407	0.176042
Motif_7	.....KK..KK..........	6.77305e-10	21	43	0.00126491	0.0003141	4.02708	9.16922	16602	136899	0.126491	0.03141
Motif_6	........KKK.E........	5.87712e-07	24	11	0.00144561	8.03512e-05	17.9911	6.23084	16602	136899	0.144561	0.00803512

### Sheet: FigureS1C
Motif_ID	Pattern	Sequence_Count	P_value	Motif_Length	Center_Position	Coverage_in_Positive_Percent	Specified_AA_Count	Specified_Positions
Motif_1	.....KKKK.K..........	13	3.82494e-10	21	0	0.0783038	5	-5:K; -4:K; -3:K; -2:K; 0:K
Motif_2	......KKKKK..........	7	8.69226e-06	21	0	0.0421636	5	-4:K; -3:K; -2:K; -1:K; 0:K
Motif_3	.....K.KKKK..........	6	2.33349e-06	21	0	0.0361402	5	-5:K; -3:K; -2:K; -1:K; 0:K
Motif_4	.....K.KK.K..........	22	5.6923e-08	21	0	0.132514	4	-5:K; -3:K; -2:K; 0:K
Motif_5	......KK.KK..........	30	1.2209e-16	21	0	0.180701	4	-4:K; -3:K; -1:K; 0:K
Motif_6	........KKK.E........	24	5.87712e-07	21	0	0.144561	4	-2:K; -1:K; 0:K; +2:E
Motif_7	.....KK..KK..........	21	6.77305e-10	21	0	0.126491	4	-5:K; -4:K; -1:K; 0:K
Motif_8	.......K.KK..........	103	5.19928e-24	21	0	0.620407	3	-3:K; -1:K; 0:K
