## Supplementary material for "A curated human lactylome and protein language model framework enable accurate prediction and reveal local determinants of lysine lactylation": Source Data FigureS3

number	value	datetime_start	datetime_complete	duration	params_learning_rate	params_num_train_epochs	params_r	state
0	0.811890899	43:41.5	55:59.7	0 days 01:12:18.202150	0.000984401	12	8	COMPLETE
1	0.812804207	56:00.0	03:44.2	0 days 01:07:44.256381	0.001126521	13	16	COMPLETE
2	0.826001293	03:44.4	36:44.4	0 days 01:32:59.951121	0.001024338	12	16	COMPLETE
3	0.815750713	36:44.6	41:12.9	0 days 01:04:28.227397	0.001069853	14	8	COMPLETE
4	0.834663304	41:13.1	17:23.4	0 days 01:36:10.262015	0.001176634	11	8	COMPLETE
5	0.825263788	17:23.7	36:39.0	0 days 01:19:15.339933	0.001001203	14	16	COMPLETE
6	0.821480548	36:39.2	57:11.4	0 days 01:20:32.131506	0.001075268	10	8	COMPLETE
7	0.815106797	57:11.6	12:42.2	0 days 01:15:30.627811	0.001139695	11	8	COMPLETE
8	0.809899262	12:42.5	10:30.4	0 days 00:57:47.952736	0.000912612	11	16	COMPLETE
9	0.834648817	10:30.7	56:13.7	0 days 01:45:42.990594	0.001196475	13	8	COMPLETE
10	0.828050443	56:13.9	14:39.4	0 days 01:18:25.471368	0.001188707	11	8	COMPLETE
11	0.834148613	14:39.6	46:17.6	0 days 01:31:38.018387	0.001186268	13	8	COMPLETE
12	0.836873775	46:17.9	30:36.3	0 days 01:44:18.446320	0.001139791	13	8	COMPLETE
13	0.826215865	30:36.6	51:15.6	0 days 01:20:39.002485	0.001113641	10	8	COMPLETE
14	0.83140994	51:15.8	22:13.5	0 days 01:30:57.678157	0.001144563	11	8	COMPLETE
15	0.833316899	22:13.7	47:21.4	0 days 01:25:07.679997	0.001078648	13	8	COMPLETE
16	0.807475679	47:21.6	15:37.2	0 days 01:28:15.554705	0.001154401	13	8	COMPLETE
17	0.822704957	15:37.4	50:32.4	0 days 01:34:55.032899	0.001098718	11	8	COMPLETE
18	0.816180532	50:32.7	07:00.1	0 days 01:16:27.442847	0.000973542	10	16	COMPLETE
19	0.822513284	07:00.4	20:37.4	0 days 01:13:37.026115	0.001044768	12	8	COMPLETE
20	0.834052858	20:37.6	10:22.0	0 days 01:49:44.371669	0.001156857	14	8	COMPLETE
21	0.834379364	10:22.2	43:22.4	0 days 01:33:00.123886	0.001195126	13	8	COMPLETE
22	0.832576105	43:22.6	14:46.9	0 days 01:31:24.320274	0.001166691	13	8	COMPLETE
23	0.836144309	14:47.2	42:48.3	0 days 01:28:01.173191	0.001196472	13	8	COMPLETE
24	0.831485596	42:48.6	21:26.5	0 days 01:38:37.934412	0.001109897	13	8	COMPLETE
25	0.829655866	21:26.8	55:00.6	0 days 01:33:33.851210	0.00116679	11	8	COMPLETE
26	0.800272722	55:00.8	00:47.5	0 days 01:05:46.658077	0.001127693	13	16	COMPLETE
27	0.82743513	00:47.7	55:01.4	0 days 01:54:13.644648	0.001170836	13	8	COMPLETE
28	0.825466499	55:01.6	16:25.8	0 days 01:21:24.194506	0.000943955	11	8	COMPLETE
29	0.816036394	16:26.1	24:20.7	0 days 01:07:54.583045	0.001098966	12	8	COMPLETE
30	0.813923208	24:20.9	57:52.9	0 days 01:33:31.991457	0.001136924	14	8	COMPLETE
31	0.833477428	57:53.2	38:55.7	0 days 01:41:02.570836	0.001187706	13	8	COMPLETE
32	0.83070703	38:56.0	23:48.4	0 days 01:44:52.463624	0.001195567	13	8	COMPLETE
33	0.801162082	23:48.7	58:28.5	0 days 01:34:39.871919	0.001174919	13	8	COMPLETE
34	0.816151438	58:28.8	59:33.3	0 days 01:01:04.564162	0.001198869	13	16	COMPLETE
35	0.832762237	59:33.6	30:32.0	0 days 01:30:58.474716	0.001154328	12	8	COMPLETE
36	0.814816754	30:32.3	58:39.5	0 days 01:28:07.231680	0.001042682	13	16	COMPLETE
37	0.824408927	58:39.8	09:14.4	0 days 01:10:34.674194	0.001121403	10	8	COMPLETE
38	0.816688599	09:14.7	22:53.6	0 days 01:13:38.980010	0.001023416	14	8	COMPLETE
39	0.784737222	22:53.9	59:09.0	0 days 01:36:15.124411	0.0011414	11	16	COMPLETE
40	0.816588125	59:09.2	13:08.0	0 days 01:13:58.715191	0.00117833	13	8	COMPLETE
41	0.82952133	13:08.2	01:24.8	0 days 01:48:16.558017	0.001198259	13	8	COMPLETE
42	0.831975168	01:25.0	43:10.1	0 days 01:41:45.079657	0.001176141	13	8	COMPLETE
43	0.829108131	43:10.3	17:40.2	0 days 01:34:29.837726	0.001157988	13	8	COMPLETE
44	0.836549548	17:40.4	55:51.6	0 days 01:38:11.215654	0.001198882	13	8	COMPLETE
45	0.834991021	55:51.9	28:08.2	0 days 01:32:16.306456	0.001182707	11	8	COMPLETE
46	0.831420921	28:08.4	03:17.5	0 days 01:35:09.040220	0.001136551	11	8	COMPLETE
47	0.83584971	03:17.7	41:58.7	0 days 01:38:40.984551	0.00117829	11	8	COMPLETE
48	0.820839821	41:58.9	16:07.5	0 days 01:34:08.519645	0.001151489	11	8	COMPLETE
49	0.834617731	16:07.7	54:15.8	0 days 01:38:08.153920	0.001180292	11	8	COMPLETE
