## Supplementary material for "A curated human lactylome and protein language model framework enable accurate prediction and reveal local determinants of lysine lactylation": Source Data FigureS4

### Sheet: FigureS4A
Model	ROC_AUC	PRC_AUC	Accuracy	Sensitivity	Specificity	Precision	F1_Score	MCC	Optimal_Threshold	TP	TN	FP	FN
Lora	0.864	0.8602	0.7832	0.847	0.7194	0.7511	0.7961	0.5711	0.4921	1406	1195	466	254
Fine tune	0.8641	0.8621	0.7793	0.8042	0.7544	0.7659	0.7846	0.5593	0.4313	1335	1253	408	325
Single tune	0.6962	0.663	0.6486	0.6988	0.5984	0.6349	0.6653	0.2987	0.479	1160	994	667	500

### Sheet: FigureS4B
Model	ROC_AUC	PRC_AUC	Accuracy	Sensitivity	Specificity	Precision	F1_Score	MCC	Optimal_Threshold	TP	TN	FP	FN
650M	0.864	0.8602	0.7832	0.847	0.7194	0.7511	0.7961	0.5711	0.4921	1406	1195	466	254
3B	0.8136	0.8141	0.7359	0.7735	0.6984	0.7193	0.7454	0.4732	0.4597	1284	1160	501	376
150M	0.8498	0.8442	0.7748	0.8355	0.714	0.7449	0.7876	0.5537	0.4482	1387	1186	475	273

### Sheet: FigureS4C
Model	ROC_AUC	PRC_AUC	Accuracy	Sensitivity	Specificity	Precision	F1_Score	MCC	Optimal_Threshold	TP	TN	FP	FN
Balanced	0.8815	0.8967	0.8257	0.8009	0.8505	0.8427	0.8212	0.6521	0.5057	1114	1183	208	277
Imbalanced	0.8826	0.7814	0.8472	0.8023	0.8622	0.66	0.7242	0.6256	0.5035	1116	3598	575	275

### Sheet: FigureS4D
Model	ROC_AUC	PRC_AUC	Accuracy	Sensitivity	Specificity	Precision	F1_Score	MCC	Optimal_Threshold	TP	TN	FP	FN
Our Dataset	0.8314	0.8338	0.7474	0.7416	0.7532	0.7502	0.7458	0.4948	0.5456	1231	1251	410	429
Original	0.6905	0.6504	0.6474	0.6819	0.6129	0.6377	0.6591	0.2955	0.0241	1132	1018	643	528

### Sheet: FigureS4E
Model	ROC_AUC	PRC_AUC	Accuracy	Sensitivity	Specificity	Precision	F1_Score	MCC	Optimal_Threshold	TP	TN	FP	FN
Our Dataset	0.7628	0.7529	0.6948	0.7316	0.6602	0.6699	0.6994	0.3923	0.4997	1096	1049	540	402
Original	0.5382	0.492	0.5468	0.5648	0.5299	0.5311	0.5474	0.0947	0.0288	846	842	747	652

### Sheet: FigureS4F
Model	ROC_AUC	PRC_AUC	Accuracy	Sensitivity	Specificity	Precision	F1_Score	MCC	Optimal_Threshold	TP	TN	FP	FN
CLEAR-Lactyl	0.769	0.74	0.7026	0.7483	0.6595	0.6745	0.7095	0.4089	0.6363	1121	1048	541	377
Original	0.6758	0.6426	0.62	0.7437	0.5035	0.5854	0.6551	0.254	0.5125	1114	800	789	384

### Sheet: FigureS4G
Model	ROC_AUC	PRC_AUC	Accuracy	Sensitivity	Specificity	Precision	F1_Score	MCC	Optimal_Threshold	TP	TN	FP	FN
AttentionKla	0.864	0.8602	0.7832	0.847	0.7194	0.7511	0.7961	0.5711	0.4921	1406	1195	466	254
No <pad>	0.8521	0.8517	0.7784	0.8199	0.7369	0.757	0.7872	0.5587	0.4302	1361	1224	437	299

### Sheet: FigureS4H
Model	ROC_AUC	PRC_AUC	Accuracy	Sensitivity	Specificity	Precision	F1_Score	MCC	Optimal_Threshold	TP	TN	FP	FN
AttentionKla	0.8769	0.865	0.8024	0.8371	0.77	0.7722	0.8033	0.6074	0.491	1254	1239	370	244
No <pad>	0.8754	0.863	0.7985	0.8498	0.7508	0.7605	0.8026	0.602	0.4406	1273	1208	401	225

### Sheet: FigureS4I
Model	ROC_AUC	PRC_AUC	Accuracy	Sensitivity	Specificity	Precision	F1_Score	MCC	Optimal_Threshold	TP	TN	FP	FN
AttentionKla	0.8192	0.9234	0.8224	0.8827	0.6346	0.8827	0.8827	0.5173	0.6152	143	33	19	19
No <pad>	0.7061	0.8551	0.6963	0.7222	0.6154	0.854	0.7826	0.3017	0.1609	117	32	20	45
