## Supplementary material for "A curated human lactylome and protein language model framework enable accurate prediction and reveal local determinants of lysine lactylation": Source Data FigureS5

### Sheet: FigureS5A
cancer_type_abbreviation	project_id	disease_type	total_SNVs	PTM_altering_SNVs	non_PTM_altering_SNVs	PTM_altering_fraction
UCEC	TCGA-UCEC	Uterine Corpus Endometrial Carcinoma	185393	20428	164965	0.1102
SKCM	TCGA-SKCM	Skin Cutaneous Melanoma	97799	15360	82439	0.1571
COAD	TCGA-COAD	Colon Adenocarcinoma	67849	7291	60558	0.1075
LUAD	TCGA-LUAD	Lung Adenocarcinoma	56106	5204	50902	0.0928
LUSC	TCGA-LUSC	Lung Squamous Cell Carcinoma	49651	5127	44524	0.1033
STAD	TCGA-STAD	Stomach Adenocarcinoma	45034	4234	40800	0.094
BLCA	TCGA-BLCA	Bladder Urothelial Carcinoma	35179	5393	29786	0.1533
BRCA	TCGA-BRCA	Breast Invasive Carcinoma	26856	3445	23411	0.1283
HNSC	TCGA-HNSC	Head and Neck Squamous Cell Carcinoma	25330	3017	22313	0.1191
CESC	TCGA-CESC	Cervical Squamous Cell Carcinoma	20025	2808	17217	0.1402
READ	TCGA-READ	Rectum Adenocarcinoma	18141	2560	15581	0.1411
GBM	TCGA-GBM	Glioblastoma Multiforme	15972	1611	14361	0.1009
LIHC	TCGA-LIHC	Liver Hepatocellular Carcinoma	11934	1083	10851	0.0907
OV	TCGA-OV	Ovarian Serous Cystadenocarcinoma	11250	1175	10075	0.1044
LGG	TCGA-LGG	Brain Lower Grade Glioma	9211	767	8444	0.0833
ESCA	TCGA-ESCA	Esophageal Carcinoma	8330	981	7349	0.1178
PAAD	TCGA-PAAD	Pancreatic Adenocarcinoma	7263	634	6629	0.0873
KIRC	TCGA-KIRC	Kidney Renal Clear Cell Carcinoma	6924	707	6217	0.1021
PRAD	TCGA-PRAD	Prostate Adenocarcinoma	6860	593	6267	0.0864
KIRP	TCGA-KIRP	Kidney Renal Papillary Cell Carcinoma	5113	510	4603	0.0997
SARC	TCGA-SARC	Sarcoma	4780	529	4251	0.1107
UCS	TCGA-UCS	Uterine Carcinosarcoma	2667	358	2309	0.1342
ACC	TCGA-ACC	Adrenocortical Carcinoma	2190	182	2008	0.0831
DLBC	TCGA-DLBC	Diffuse Large B-cell Lymphoma	1823	207	1616	0.1135
THCA	TCGA-THCA	Thyroid Carcinoma	1517	179	1338	0.118
LAML	TCGA-LAML	Acute Myeloid Leukemia	1044	90	954	0.0862
CHOL	TCGA-CHOL	Cholangiocarcinoma	1000	127	873	0.127
TGCT	TCGA-TGCT	Testicular Germ Cell Tumors	758	84	674	0.1108
MESO	TCGA-MESO	Mesothelioma	666	65	601	0.0976
THYM	TCGA-THYM	Thymoma	585	56	529	0.0957
KICH	TCGA-KICH	Kidney Chromophobe	583	61	522	0.1046
PCPG	TCGA-PCPG	Pheochromocytoma and Paraganglioma	528	41	487	0.0777
UVM	TCGA-UVM	Uveal Melanoma	460	36	424	0.0783

### Sheet: FigureS5B
PTM_type	effect_type	SNV_count	fraction_of_PTM_altering
Lactylation (K)	Proximal decrease	13429	0.1581
Lactylation (K)	Direct decrease	21333	0.2511
Lactylation (K)	Direct increase	36067	0.4246
Lactylation (K)	Proximal increase	14114	0.1662

### Sheet: FigureS5C
disease	PTM_altering_variants	other_pathogenic_variants	total_pathogenic_variants	PTM_altering_percentage	PTM_altering_fraction
Hereditary_cancer-predisposing_syndrome	34	521	555	6	0.0613
Cardiovascular_phenotype	19	294	313	6	0.0607
Inborn_genetic_diseases	18	327	345	5	0.0522
Cystic_fibrosis	17	224	241	7	0.0705
Neurofibromatosis,_type_1	16	151	167	10	0.0958
Hypercholesterolemia,_familial,_1	14	237	251	6	0.0558
Charcot-Marie-Tooth_disease_type_2	12	127	139	9	0.0863
PTEN_hamartoma_tumor_syndrome	12	95	107	11	0.1121
Retinal_dystrophy	11	145	156	7	0.0705
Androgen_resistance_syndrome	10	88	98	10	0.102
Autosomal_recessive_limb-girdle_muscular_dystrophy_type_2A	10	70	80	12	0.125
CFTR-related_disorder	10	99	109	9	0.0917
Very_long_chain_acyl-CoA_dehydrogenase_deficiency	10	88	98	10	0.102
Familial_hypercholesterolemia	9	154	163	6	0.0552
Pyruvate_dehydrogenase_E1-alpha_deficiency	9	92	101	9	0.0891
