## Supplementary material for "A curated human lactylome and protein language model framework enable accurate prediction and reveal local determinants of lysine lactylation": Source Data Figure5

### Sheet: Figure5B
relative position	average attention	significance
-25	0.0154822	FALSE
-24	0.018805	FALSE
-23	0.0261246	FALSE
-22	0.022143	FALSE
-21	0.0157346	FALSE
-20	0.0163388	FALSE
-19	0.0136255	FALSE
-18	0.0125078	FALSE
-17	0.015139	FALSE
-16	0.014589	FALSE
-15	0.0133786	FALSE
-14	0.0117234	FALSE
-13	0.0106984	FALSE
-12	0.00992447	FALSE
-11	0.00875102	FALSE
-10	0.00916075	FALSE
-9	0.0107583	FALSE
-8	0.0127055	FALSE
-7	0.0127634	FALSE
-6	0.0107611	FALSE
-5	0.0217208	FALSE
-4	0.0421459	TRUE
-3	0.0656956	TRUE
-2	0.0685866	TRUE
-1	0.0794653	TRUE
0	0.0750944	TRUE
1	0.0382764	FALSE
2	0.019692	FALSE
3	0.0185139	FALSE
4	0.012831	FALSE
5	0.00835357	FALSE
6	0.0101096	FALSE
7	0.0114764	FALSE
8	0.0149912	FALSE
9	0.0129989	FALSE
10	0.0113148	FALSE
11	0.0111025	FALSE
12	0.00827931	FALSE
13	0.00642447	FALSE
14	0.00653798	FALSE
15	0.00684232	FALSE
16	0.00498715	FALSE
17	0.00507599	FALSE
18	0.0050983	FALSE
19	0.0055741	FALSE
20	0.00834014	FALSE
21	0.0136764	FALSE
22	0.0140118	FALSE
23	0.015267	FALSE
24	0.0143024	FALSE
25	0.0143498	FALSE

### Sheet: Figure5B-2
	A	C	D	E	F	G	H	I	K	L	M	N	P	Q	R	S	T	V	W	Y
-25	0.000928933	0.000232233	0.0006967	0.00100634	0.000619289	0.00131599	0.0006967	0.000464466	0.00131599	0.00123858	0.000232233	0.000541878	0.00147081	0.000851522	0.000619289	0.000928933	0.000619289	0.0013934	7.74111e-05	7.74111e-05
-24	0.00169245	9.40251e-05	0.000658176	0.00141038	0.000658176	0.0015044	0.000282075	0.000940251	0.00122233	0.0018805	0.000470126	0.000846226	0.0011283	0.000564151	0.00103428	0.00131635	0.0011283	0.00122233	9.40251e-05	0.000564151
-23	0.00300433	0.000522491	0.00235121	0.0028737	0.000522491	0.000653114	0.000653114	0.0016981	0.00143685	0.00195934	0.000522491	0.00091436	0.00222059	0.000783737	0.00130623	0.00143685	0.00130623	0.00104498	0	0.000783737
-22	0.00155001	0.000110715	0.00188215	0.00166072	0.000442859	0.00177144	0.00022143	0.000553574	0.00177144	0.00132858	0.000553574	0.000885718	0.000775004	0.00110715	0.00199287	0.00210358	0.000996433	0.00188215	0.000332144	0.000110715
-21	0.00141612	0.000157346	0.00102275	0.00141612	0.000393366	0.00102275	0.000314693	0.000786732	0.000786732	0.00110142	0.00023602	0.000550712	0.000629386	0.000708059	0.000629386	0.0011801	0.00125877	0.00165214	7.86732e-05	0.000314693
-20	0.00212405	0.000326777	0.000735248	0.00187897	0.000408471	0.00130711	0.000163388	0.000408471	0.0014705	0.00098033	8.16942e-05	0.000653553	0.0014705	0.00098033	0.000653553	0.000816942	0.000571859	0.000898636	0.000245083	8.16942e-05
-19	0.00109004	0.000136255	0.000476894	0.00163506	0.000476894	0.00115817	0.000204383	0.000204383	0.00143068	0.000953787	0.000136255	0.000681277	0.000681277	0.000885659	0.000272511	0.00115817	0.000953787	0.000817532	6.81277e-05	0.000136255
-18	0.0011257	6.25389e-05	0.000938083	0.00118824	0.000250155	0.00100062	0.000250155	0.000312694	0.000750466	0.00100062	0.000250155	0.000687927	0.000687927	0.000437772	0.000250155	0.0011257	0.000625389	0.00125078	6.25389e-05	0.000187617
-17	0.00121112	0.00015139	0.00105973	0.00121112	0.000378474	0.000908337	0.000378474	0.000681253	0.00136251	0.00121112	0.000227084	0.000529863	0.000605558	0.000756948	0.000605558	0.000984032	0.00121112	0.000984032	0.000227084	0.000378474
-16	0.000948288	0.000291781	0.000802398	0.0016048	0.000218836	0.000583562	0.00014589	0.000656507	0.00116712	0.000948288	0.00014589	0.000948288	0.00109418	0.000802398	0.00116712	0.00116712	0.000656507	0.000729452	0.000218836	0.000218836
-15	0.000936502	0.000267572	0.000936502	0.000869609	0.000334465	0.000802716	0.000200679	0.000735823	0.00127097	0.00100339	0.000401358	0.00066893	0.000802716	0.000735823	0.000735823	0.00066893	0.000602037	0.000735823	6.6893e-05	0.000535144
-14	0.00117234	0.000293085	0.000703403	0.00123096	0.000351702	0.000644786	0.000293085	0.000293085	0.000937871	0.0010551	0.000351702	0.000234468	0.000644786	0.000351702	0.000410318	0.00128957	0.000527552	0.000703403	0	0.000175851
-13	0.00106984	0	0.000320953	0.000962858	0.000427937	0.000534921	0.000160476	0.000374445	0.000748889	0.000962858	0.000213968	0.000534921	0.000534921	0.000695397	0.000374445	0.00101635	0.000748889	0.000695397	5.34921e-05	0.000213968
-12	0.000744336	4.96224e-05	0.000248112	0.000893203	0.000347357	0.000396979	0.000198489	0.000496224	0.000942825	0.000595468	0.000297734	0.000297734	0.000645091	0.000297734	0.000396979	0.00104207	0.000595468	0.00109169	9.92447e-05	0.000248112
-11	0.000393796	4.37551e-05	0.000700082	0.000787592	0.000262531	0.000350041	4.37551e-05	0.000612572	0.000525061	0.000743837	0.000306286	0.000306286	0.000612572	0.000306286	0.000262531	0.000962613	0.000656327	0.000612572	4.37551e-05	0.000218776
-10	0.000687056	0.000137411	0.000503841	0.000870271	0.000274823	0.000503841	0.000274823	0.000458038	0.000687056	0.00073286	0.000137411	0.000183215	0.000870271	0.000503841	0.000320626	0.000641253	0.000412234	0.000641253	0.000137411	0.000183215
-9	0.000860668	5.37917e-05	0.000537917	0.00091446	0.00032275	0.000753084	0.000161375	0.000591709	0.00102204	0.00112963	0.000376542	0.000268959	0.000699293	0.000430334	0.00032275	0.000591709	0.000591709	0.000699293	0	0.000430334
-8	0.000698804	0.000190583	0.000825859	0.000825859	0.000381166	0.000635276	0.000127055	0.000508221	0.000952914	0.000825859	0.00025411	0.000635276	0.00139761	0.000508221	0.000635276	0.000889386	0.00107997	0.000952914	0.000127055	0.00025411
-7	0.00121252	6.38169e-05	0.000765803	0.00102107	0.000446718	0.000574352	0.000191451	0.000638169	0.000957253	0.000638169	0.000191451	0.000446718	0.000829619	0.000446718	0.000765803	0.00102107	0.000957253	0.00127634	0	0.000319084
-6	0.00118372	5.38055e-05	0.000645666	0.000753278	0.000376639	0.000645666	0.000269028	0.000376639	0.00048425	0.000860889	0.000215222	0.000322833	0.000591861	0.000538055	0.000914694	0.000860889	0.000807083	0.000753278	5.38055e-05	5.38055e-05
-5	0.00119465	0.000543021	0.00141185	0.00238929	0.00108604	0.00162906	0.000217208	0.000651625	0.0026065	0.00184627	0.000217208	0.000434417	0.00162906	0.000543021	0.00162906	0.00119465	0.000977438	0.00130325	0	0.000217208
-4	0.00337167	0.000210729	0.000842918	0.00421459	0.000421459	0.00210729	0.000632188	0.00189656	0.010115	0.00337167	0.000421459	0.000210729	0.00168584	0.00231802	0.00273948	0.00252875	0.00147511	0.00273948	0.000210729	0.000632188
-3	0.00459869	0.000328478	0.000656956	0.00427022	0.00164239	0.00262783	0.00131391	0.00229935	0.0206941	0.00229935	0.000328478	0.00164239	0.00525565	0.00262783	0.00427022	0.00262783	0.00492717	0.00164239	0.000985434	0.000656956
-2	0.00480106	0.000342933	0.000685866	0.00137173	0.00274346	0.0030864	0.000342933	0.00342933	0.0198901	0.0041152	0.0020576	0.00342933	0.00240053	0.00240053	0.00240053	0.00445813	0.00480106	0.00445813	0	0.00137173
-1	0.00715188	0.000397326	0.00357594	0.00158931	0.00119198	0.00238396	0.000794653	0.00317861	0.0266209	0.00437059	0.000794653	0.00158931	0.00119198	0.00437059	0.00476792	0.00715188	0.00357594	0.00437059	0	0.000397326
0	0	0	0	0	0	0	0	0	0.074719	0	0	0	0.000375472	0	0	0	0	0	0	0
1	0.00440178	0.000382764	0.0021052	0.00287073	0.00172244	0.00306211	0.000765527	0.00191382	0	0.0063156	0.000574145	0.00133967	0	0.00248796	0	0.00267935	0.00229658	0.00344487	0.000191382	0.00172244
2	0.00206767	0	0.00127998	0.00137844	0.000787682	0.00216613	0.000689222	0.00118152	0	0.00177228	0.000295381	0.000886142	0.00118152	0.000984602	9.84602e-05	0.0014769	0.00167382	0.00127998	0	0.000492301
3	0.00203653	0.000462847	0.00101826	0.00249937	0.000833125	0.00138854	0	0.000925694	0	0.000740555	0	0.000647986	0.00175882	0.00111083	0.000185139	0.0021291	0.000647986	0.00129597	9.25694e-05	0.000740555
4	0.000577396	0.00038493	0.00102648	0.00198881	0.00038493	0.000641551	0.000192465	0.00109064	6.41551e-05	0.00179634	0.00025662	6.41551e-05	0.000705706	0.000769861	6.41551e-05	0.000898171	0.000898171	0.000513241	0	0.000513241
5	0.000501214	4.17678e-05	0.000417678	0.0010442	0.000250607	0.000542982	0.000250607	0.000417678	0.000167071	0.00058475	4.17678e-05	0.000501214	0.000501214	0.000250607	0.000334143	0.0010442	0.000626518	0.000459446	8.35357e-05	0.000292375
6	0.000859319	0.000151645	0.000454934	0.000707675	0.000151645	0.000909867	5.05482e-05	0.000505482	0.000808771	0.000808771	0	0.000657126	0.000707675	0.000353837	0.000505482	0.000758223	0.000707675	0.000657126	5.05482e-05	0.000303289
7	0.00126241	5.73822e-05	0.000286911	0.00143455	0.000286911	0.000573822	0.000286911	0.000573822	0.00109026	0.00114764	0	0.000114764	0.000516439	0.000516439	0.00114764	0.000745968	0.000631204	0.000459057	5.73822e-05	0.000286911
8	0.000824516	7.4956e-05	0.000224868	0.00194886	0.000149912	0.00074956	0.000299824	0.000449736	0.00269842	0.000899472	0	0.000599648	0.00074956	0.00037478	0.00149912	0.00127425	0.000899472	0.00074956	7.4956e-05	0.000224868
9	0.000649945	6.49945e-05	0.00058495	0.000909922	0.000129989	0.00110491	0.000324972	0.000519956	0.00201483	0.000974917	0.000389967	0.000389967	0.00058495	0.000714939	0.0011699	0.000974917	0.000519956	0.000454961	6.49945e-05	0.000194983
10	0.000735459	0.000113148	0.00045259	0.000848607	0.000339443	0.000848607	0.000339443	0.000565738	0.00169721	0.000678885	0.000169721	0.000226295	0.00045259	0.000622311	0.00045259	0.00090518	0.000792033	0.00045259	0	0.000339443
11	0.000333075	0.000111025	0.000388587	0.00066615	0.000499612	0.000777175	0.000111025	0.000333075	0.0017764	0.000943712	0.000111025	0.00022205	0.000721662	0.0004441	0.000943712	0.000832687	0.00066615	0.000832687	0	0.000111025
12	0.000538155	4.13966e-05	0.000331173	0.000786535	0.00012419	0.000910725	0.000165586	0	0.000952121	0.000745138	8.27931e-05	0.000206983	0.000372569	0.000538155	0.000662345	0.000745138	0.000248379	0.000455362	4.13966e-05	8.27931e-05
13	0.000835182	3.21224e-05	0.000513958	0.00067457	0.000224857	0.000289101	0.000192734	0.000192734	0.000481836	0.000417591	9.63671e-05	0.000224857	0.000321224	0.000192734	0.000417591	0.000513958	0.000289101	0.000160612	6.42447e-05	9.63671e-05
14	0.000359589	6.53798e-05	0.000392279	0.000424969	0.000326899	0.000490349	9.80697e-05	0.000392279	0.000719178	0.000261519	0.00013076	0.000294209	0.000490349	0.000392279	0.000228829	0.000490349	0.00016345	0.000424969	3.26899e-05	0.00016345
15	0.000752655	3.42116e-05	0.000239481	0.000615809	0.000171058	0.000171058	0.00020527	0.000239481	0.000615809	0.000684232	6.84232e-05	0.000342116	0.000342116	0.000273693	0.000410539	0.000342116	0.000376328	0.000650021	0	0.000102635
16	0.000349101	4.98715e-05	0.000224422	0.000573523	0.000124679	0.000224422	0.000224422	0.000224422	0.000374036	0.000473779	7.48073e-05	0.000149615	0.000299229	0.000199486	0.000249358	0.000324165	0.000274293	0.000299229	0	9.9743e-05
17	0.000406079	2.538e-05	0.00020304	0.00030456	7.61399e-05	0.000456839	7.61399e-05	0.00010152	0.000583739	0.000482219	0.00017766	0.00017766	0.0002538	0.000329939	0.00022842	0.000558359	0.00017766	0.0002538	0	2.538e-05
18	0.00033139	2.54915e-05	0.000203932	0.000611796	0.000178441	0.000254915	0.000101966	0.000101966	0.000484339	0.000305898	7.64745e-05	0.000152949	0.00033139	0.000203932	0.000254915	0.000280407	0.000305898	0.000611796	2.54915e-05	5.0983e-05
19	0.000306576	8.36116e-05	0.000306576	0.000613151	5.5741e-05	0.000250835	0	0.000139353	0.000696763	0.000390187	8.36116e-05	0.000111482	0.000334446	0.000278705	0.000278705	0.000473799	0.000362317	0.000445928	5.5741e-05	5.5741e-05
20	0.00058381	0.000208503	0.000458707	0.000792313	8.34014e-05	0.000417007	8.34014e-05	0.000250204	0.00058381	0.000667211	0.000291905	0.000333605	0.000542109	0.000291905	0.000333605	0.000542109	0.000500408	0.00062551	8.34014e-05	0.000291905
21	0.000957347	0.000205146	0.000410292	0.00116249	0.00034191	0.000957347	0.000273528	0.000957347	0.00129926	0.00129926	6.83819e-05	0.000410292	0.000547055	0.000478673	0.000615437	0.00136764	0.000547055	0.000683819	0	0.00034191
22	0.00133112	0.000140118	0.000980823	0.000630529	0.000490411	0.000770647	0.000140118	0.000420353	0.00133112	0.000910764	0.000280235	0.000490411	0.00105088	0.00056047	0.000630529	0.000770647	0.000770647	0.00105088	7.00588e-05	0.000420353
23	0.0015267	0.00030534	0.00076335	0.0015267	0.000381675	0.000839685	0.000687015	0.000229005	0.00145037	0.000992355	0.000534345	0.00045801	0.00076335	0.00045801	0.00091602	0.000839685	0.000839685	0.000534345	0	0.000381675
24	0.00128722	0.000143024	0.000786633	0.00121571	0.000214536	0.000715121	0.000143024	0.00128722	0.00128722	0.000929657	0.00035756	0.000858145	0.000715121	0.000858145	0.000643609	0.000715121	0.000500585	0.000715121	0	0.000143024
25	0.00114799	0.000215247	0.000358746	0.00165023	0.000430495	0.000573993	0.000286996	0.000573993	0.00121974	0.00100449	0.000573993	0.000717491	0.000717491	0.000502244	0.000860989	0.00107624	0.000717491	0.000502244	0.000143498	0.000215247

### Sheet: Figure5C
aa	-10	-9	-8	-7	-6	-5	-4	-3	-2	-1	1	2	3	4	5	6	7	8	9	10
A	0.0100892	5.96046e-08	-9.88841e-05	0.00686574	0.0552542	-0.00111693	-0.0247602	0.0243585	0.0172217	-0.00464356	0.0067476	0.0106655	0.00257516	0.0125161	0.00218558	0.00636888	0.0187249	-0.00297123	0.0133758	-0.316683
C	-0.00610203	-0.00890136	-0.0058195	0.00733745	0.0479144	-0.0123342	-0.0481656	-0.011908	0.00890648	-0.00101727	-0.0054096	-0.0130559	-0.013969	-0.00141615	-0.0218127	-0.017862	0.000789404	-0.0278119	-0.00372928	-0.299938
D	0.0133307	-0.00350142	5.96046e-08	0.00563222	0.0530639	-0.0181926	-0.0927125	-0.0142385	-0.00952989	-0.0361664	0.00223428	0.00625026	0.000296474	-0.00431281	5.96046e-08	-0.00319827	0.0132178	-0.000222683	0.0147222	-0.315375
E	0.0126522	-0.00697821	-0.00564003	5.96046e-08	0.0522789	-0.012922	-0.0686547	5.96046e-08	-0.0219955	-0.0622618	-0.0164911	5.96046e-08	-0.0055632	-0.00762546	-0.000942707	-0.00199127	0.00850999	-0.00713331	0.0158561	-0.299633
F	0.00113356	0.00245351	-0.00294608	0.00705469	0.0605851	0.00655836	-0.0350806	0.0318196	0.0340306	0.0100662	0.0145659	0.00721967	-0.00186604	0.00596535	-0.0266546	-0.0166824	0.000641763	-0.029385	0.00235617	-0.363619
G	0.0106884	-0.00289565	0.00553679	0.00855672	0.0549797	-0.00438917	-0.0506219	-0.00114179	5.96046e-08	-0.00322348	0.0160553	0.0195453	0.0151235	0.0107805	0.00806558	0.0113308	0.0212553	0.00591773	0.0153459	-0.291444
H	0.00496358	-0.00520498	-0.0060249	-0.00345093	0.0480138	-0.0105035	-0.03912	0.00393093	0.0168926	-0.0166551	0.00712538	0.00801873	0.00920892	0.00878996	0.00130528	5.96046e-08	0.0126069	-0.0103453	0.0111476	-0.280174
I	0.00667667	-0.00184101	-0.00129139	0.00381035	0.0527194	0.00298804	-0.0238768	0.0280685	0.0236317	-0.00352669	0.00238049	0.00591773	-0.000768542	0.0100892	-0.0198268	-0.016874	5.96046e-08	-0.0210829	0.000493824	-0.357422
K	0.0283893	-0.00104225	-0.00477105	-0.0127615	5.96046e-08	0.00536984	5.96046e-08	0.0146105	0.0350347	0.0171998	-0.259264	-0.256414	-0.146452	-0.0563724	0.00371385	0.0413645	0.0478482	0.0400431	0.0383759	5.96046e-08
L	0.00189275	-0.00219178	-9.88841e-05	0.00342387	0.0555581	0.00615531	-0.0271745	0.0240683	0.034619	0.00848663	0.0109871	-4.94122e-05	0.00191712	0.0132178	-0.0185514	-0.0141845	-0.0041604	-0.0271745	5.96046e-08	-0.361937
M	5.96046e-08	-0.000148416	0.00279391	-0.00337511	0.0532823	-0.000272214	-0.0636026	0.00181943	-0.00186604	-0.0357435	-0.0173673	-0.0188279	-0.0166824	-0.00659108	-0.0271745	-0.0197711	-0.00661677	-0.0320942	-0.00628203	-0.378428
N	0.00862676	-0.00421119	0.00832307	0.00677127	0.0539654	-0.0111381	-0.0650532	-0.0123076	0.0065347	-0.0321832	0.00696021	0.00152582	5.96046e-08	5.96046e-08	-0.00244284	4.94719e-05	0.0124934	5.96046e-08	0.0173749	-0.286868
P	0.0133758	-0.00111693	0.0025022	0.0111935	0.0577728	5.96046e-08	-0.066822	0.0211279	-0.0168465	-0.0846546	-0.025619	0.00281817	0.01032	0.00293946	0.00577497	0.00705469	0.0142525	-0.00388128	0.0115138	-0.274936
Q	0.00719619	-0.00804097	-0.000346601	0.00128072	0.0530326	-0.0123876	-0.0456878	0.000814021	0.0173312	-0.013324	0.0172436	0.013466	0.0101355	0.00349647	0.000247121	0.00201482	0.00897628	-0.00630772	0.0157897	-0.302315
R	0.0175062	0.0167168	0.0263299	0.0277873	0.0697242	0.0294648	-0.0569186	0.00583458	-0.0112176	-0.078926	-0.286758	-0.246549	-0.127939	-0.0302351	0.00615531	0.0254303	0.0316642	0.0232771	0.025081	-0.0317684
S	0.00371385	-0.00345093	-0.00317299	0.00113356	0.0482122	-0.0123876	-0.0425195	0.0142301	0.0166728	0.00484389	0.00395495	0.00213683	-0.00129139	0.00629771	0.00402725	0.00128072	0.0177683	-0.00648802	0.013871	-0.320045
T	0.00958031	-0.0013662	-0.00342566	0.00342387	0.0544894	-0.0044654	-0.035472	0.0233189	0.0126975	-0.0157281	5.96046e-08	0.00385857	-0.000892937	0.00308502	-0.00408423	-0.000545084	0.0153459	-0.00661677	0.0151235	-0.314222
V	0.00632149	0.00327873	-0.0020414	0.000641763	0.0570909	0.00771374	-0.0154834	0.0293856	0.0247306	5.96046e-08	0.000690997	0.01002	0.0019415	0.0120159	-0.0103189	-0.00564003	0.00920886	-0.0126279	0.00293958	-0.324366
W	0.00419575	0.00481987	0.00648731	0.0128788	0.0636539	-0.00679743	-0.104795	-0.0310077	-0.0339818	-0.0470822	-0.00871855	-0.0282185	-0.0297657	-0.0280151	-0.0514466	-0.037197	-0.0090583	-0.0344499	0.00101072	-0.359491
Y	0.00414765	0.00352061	0.000789404	0.00906932	0.0580379	0.00493962	-0.0237631	0.0286291	0.0377896	0.0184647	0.0239021	0.0208513	0.0106195	0.0163645	-0.00587082	-0.00617915	0.00990438	-0.017642	0.00705469	-0.330086

### Sheet: Figure5E
aa	-10	-9	-8	-7	-6	-5	-4	-3	-2	-1	1	2	3	4	5	6	7	8	9	10
A	0.014	0.0028	-0.0061	0.0261	0.0148	-0.0088	0	0.0191	-0.0052	0	0.0006	-0.0601	0.0241	0.0027	0.0032	-0.0944	0.0095	0.0064	0.0071	0.0032
C	-0.0127	-0.0313	-0.0338	-0.0251	-0.0284	-0.0465	-0.0436	-0.0227	-0.0269	-0.0253	-0.0035	-0.0947	0	-0.0206	-0.0065	-0.1329	-0.0076	-0.0136	-0.0122	-0.0076
D	0.0157	-0.0107	-0.0432	-0.0133	0	-0.0245	-0.0592	0	-0.0479	-0.0334	-0.0252	-0.0578	-0.0079	-0.0112	-0.0072	-0.1105	0.0078	-0.0027	0.0045	-0.0013
E	0.0096	-0.0163	-0.027	-0.008	-0.0066	-0.0315	-0.0734	-0.0138	-0.0553	-0.0572	-0.035	-0.0754	-0.0036	-0.0238	-0.0041	-0.1122	0.0043	-0.007	0	-0.0053
F	-0.0044	-0.0033	-0.0287	-0.0392	-0.006	-0.0486	-0.0568	-0.0281	0	-0.0675	0.0067	-0.1709	-0.0053	-0.0169	-0.0046	-0.1238	-0.0026	-0.0118	-0.0072	-0.001
G	0.0072	-0.0121	-0.0287	-0.0019	-0.0047	0	-0.022	0.0177	-0.025	0.0059	0.0084	-0.0395	0.0375	-0.0055	0.0064	-0.0938	0.0102	0	0.0071	0.006
H	-0.0101	-0.0166	-0.0334	-0.0132	-0.0168	-0.0197	-0.0286	0.0159	-0.0075	-0.0287	-0.0084	-0.0619	0.0243	-0.0071	-0.0011	-0.0968	0.0043	-0.0037	-0.0001	0
I	0.0084	-0.0152	-0.0258	-0.0167	-0.0051	-0.0474	-0.0294	-0.0114	0.005	-0.0423	0.0068	-0.178	0.0007	-0.0066	-0.0043	-0.1311	0	-0.0043	-0.0039	-0.0045
K	-0.0231	-0.0292	0	0	-0.09	-0.111	-0.2888	-0.3356	-0.3582	-0.0474	-0.0563	-0.043	0.0194	0.0104	0.0219	0	0.0035	-0.0008	-0.0004	-0.0096
L	0.0055	-0.0066	-0.0165	-0.0141	0.0042	-0.0554	-0.0318	-0.0063	-0.0011	-0.0564	0.0078	-0.1811	0.0016	-0.0121	0	-0.133	-0.0021	-0.01	-0.0063	-0.0048
M	0.0051	0.0004	-0.0278	-0.0438	-0.0183	-0.0733	-0.0716	-0.0477	-0.038	-0.0596	0.0046	-0.1687	0.0018	-0.0157	-0.0034	-0.1369	-0.0155	-0.0135	-0.0142	-0.0115
N	0.0109	-0.0112	-0.0305	-0.0065	-0.0063	-0.0194	-0.0352	0.0131	-0.0204	-0.0135	-0.0022	-0.0429	0.0144	0.0044	0.0023	-0.0996	0.0077	0.0001	0.0063	0.0036
P	0.0041	-0.0047	-0.0114	-0.0485	-0.0184	-0.0483	-0.0637	-0.0001	-0.0317	-0.0578	-0.0276	-0.0328	0.0198	-0.0142	0.0132	-0.1069	-0.0109	0.0046	0.0137	0.0024
Q	0	-0.0046	-0.0136	-0.0044	-0.0091	-0.0258	-0.0246	0.0235	-0.001	-0.0059	-0.0089	-0.0447	0.0204	-0.0048	0.0075	-0.1154	-0.0062	-0.0073	0	-0.0012
R	-0.0203	-0.0185	-0.0047	-0.0035	-0.0807	-0.1796	-0.3556	-0.4926	-0.5347	-0.1045	-0.0402	0	0.0294	-0.0005	0.0155	-0.0269	-0.0087	-0.0099	-0.0234	-0.0206
S	0.0039	-0.0136	-0.021	0.0081	0.0021	-0.0229	-0.0313	0.0137	-0.013	0.0064	0.0061	-0.0599	0.0255	-0.0048	-0.0001	-0.1141	0.0052	-0.0059	0.0011	0.001
T	0.0104	-0.0111	-0.0143	0.0107	0.0039	-0.0175	-0.0305	0.015	-0.0117	-0.0103	0.0101	-0.0766	0.0239	-0.0023	0.0033	-0.1089	0.0087	-0.003	0.0033	0.0014
V	0.01	-0.0078	-0.0089	-0.0007	0.0044	-0.0241	-0.0117	0.0151	0.0116	-0.0314	0.0121	-0.135	0.0124	0	0.0041	-0.1172	0.0054	-0.0015	0.0005	0.0013
W	-0.0093	-0.0068	-0.0369	-0.0652	-0.0532	-0.0832	-0.1072	-0.103	-0.0505	-0.1094	0	-0.1594	-0.0143	-0.037	-0.0157	-0.139	-0.0181	-0.0169	-0.0126	-0.0006
Y	-0.0017	0	-0.0302	-0.0283	-0.007	-0.0411	-0.0441	0.0006	0.0033	-0.0548	0.0079	-0.1229	0.0083	-0.0158	-0.0024	-0.1161	-0.0012	-0.0149	-0.0061	-0.001

### Sheet: Figure5G
gray_ratio	delta_p	protein	pwt	sample_id	experimental_change	group
1	0	SUMO2	0.6438	SUMO2_S01	0	WT
0.983949	-0.378429	SUMO2	0.6438	SUMO2_S02	-0.0160505	Lower
0.815879	-0.363619	SUMO2	0.6438	SUMO2_S03	-0.184121	Lower
1.00421	-0.361937	SUMO2	0.6438	SUMO2_S04	0.00420744899999992	Lower
1.01771	-0.359491	SUMO2	0.6438	SUMO2_S05	0.0177065	Lower
0.955025	0.0697241425514221	SUMO2	0.6438	SUMO2_S06	-0.0449751	Higher
1.39647	0.063653826713562	SUMO2	0.6438	SUMO2_S07	0.396473	Higher
1.33331	0.060585081577301	SUMO2	0.6438	SUMO2_S08	0.333311	Higher
1.40697	0.0580378174781799	SUMO2	0.6438	SUMO2_S09	0.406969	Higher
1.01566	4.94122505187988e-05	SUMO2	0.6438	SUMO2_S10	0.0156615	Medium
1.00422	-4.95e-05	SUMO2	0.6438	SUMO2_S11	0.00421845199999993	Medium
1.07905	-9.89e-05	SUMO2	0.6438	SUMO2_S12	0.0790475	Medium
1.6039	-9.89e-05	SUMO2	0.6438	SUMO2_S13	0.603901	Medium
1	0	ALDOA	0.8582	ALDOA_S01	0	WT
1.30156	0.0321239	ALDOA	0.8582	ALDOA_S02	0.301564	Higher
1.36417	0.0297226	ALDOA	0.8582	ALDOA_S03	0.364166	Higher
1.24538	0.0273006	ALDOA	0.8582	ALDOA_S04	0.245377	Higher
1.07246	0.0250306	ALDOA	0.8582	ALDOA_S05	0.072455	Higher
1.2595	9.27448e-05	ALDOA	0.8582	ALDOA_S06	0.259495	Medium
1.01937	0.000115931	ALDOA	0.8582	ALDOA_S07	0.0193746420000001	Medium
1.03465	-0.000127733	ALDOA	0.8582	ALDOA_S08	0.0346470940000001	Medium
1.04336	-0.000139296	ALDOA	0.8582	ALDOA_S09	0.0433641629999999	Medium
0.908175	-0.600255	ALDOA	0.8582	ALDOA_S10	-0.0918253	Lower
1.02928	-0.543293	ALDOA	0.8582	ALDOA_S11	0.0292815559999999	Lower
0.886915	-0.382341	ALDOA	0.8582	ALDOA_S12	-0.113085	Lower
0.820445	-0.378078	ALDOA	0.8582	ALDOA_S13	-0.179555	Lower
